# A review of the International Seabed Authority database DeepData: challenges and opportunities in the UN Ocean Decade

**DOI:** 10.1101/2022.10.14.512288

**Authors:** M. Rabone, T. Horton, D. O. B. Jones, E. Simon-Lledó, A. G. Glover

## Abstract

There is an urgent need for quality biodiversity data in the context of rapid environmental change. Nowhere is this more urgent than in the deep ocean, with the possibility of seabed mining moving from exploration to exploitation, but where vast knowledge gaps persist. Regions of the seabed beyond national jurisdiction, managed by the International Seabed Authority (ISA) are undergoing intensive mining exploration, including the Clarion-Clipperton Zone. In 2019 the ISA launched its database ‘DeepData’, publishing environmental (including biological) data; and since June 2021, DeepData records have been harvested by OBIS (Ocean Biodiversity Information System) via the ISA node. Here we explore how DeepData could support biological research and environmental policy development in the CCZ (and wider ocean regions); and whether data are Findable, Accessible, Interoperable and Reusable (FAIR). Given the direct connection of DeepData with the regulator of a rapidly developing potential industry, this review is particularly timely. We found evidence of extensive duplication of datasets; an absence of unique record identifiers and significant taxonomic data quality issues, compromising FAIRness of the data. The publication of DeepData records on the OBIS ISA node has led to large-scale improvements in data quality and availability. However, limitations in usage of identifiers and issues with taxonomic information were also evident in datasets published on the node, stemming from mis-mapping of data from the ISA environmental data template to the data standard Darwin Core prior to data harvesting by OBIS. While notable data quality issues remain, these changes signal a rapid evolution for the database and significant movement towards integrating with global systems through usage of data standards and publication on global aggregators. This is exactly what has been needed for biological datasets held by the ISA. We provide recommendations for future development of the database to support this evolution towards FAIR.
