## Supplementary material for "A review of the International Seabed Authority database DeepData: challenges and opportunities in the UN Ocean Decade": SDF1C_DD_PUBLISHED_main_file_2021-07-12_v10_meta.csv

column	names	values	notes
1	rec	integer	record row number
2	comp_key	character	composite key value created to provide a unique record identifier by combining contractro id, station/trawl ID and sampleID as detailed in the methods
3	occurrenceID	character	occurrenceID- created to try to match to OBIS ISA records stationid/trawlID+ sampleID (not unique)
4	occurrenceID_ed	character	occurrenceID without #- created to try to better match/understand occurenceID as created by ISA to allow data to be harvested by OBIS
5	phylum_note	character	structured notes on taxonomy columns
6	class_note	character	structured notes on taxonomy columns
7	order_notes	character	structured notes on taxonomy columns
8	family_notes	character	structured notes on taxonomy columns
9	genus_notes	character	structured notes on taxonomy columns
10	species_note	character	structured notes on taxonomy columns
11	put_note	character	structured notes on taxonomy columns
12	sf_notes	character	structured notes on taxonomy columns
13	Match.type	character	Worms info on match type
14	Taxon.status	character	Worms info on taxonomic status of match- e.g. accepted
15	AphiaID_accepted	integer	WoRMS identifier for accpted scientific name
16	ScientificName_accepted	character	accepted name via WoRMS taxon match
17	Authority_accepted	character	authority of accepted name via WoRMS taxon match
18	Kingdom_ed	character	taxon info cleaned post match to Worms- misspellings etc removed
19	Phylum_ed	character	taxon info cleaned post match to Worms- misspellings etc removed
20	Class_ed	character	taxon info cleaned post match to Worms- misspellings etc removed
21	Order_ed	character	taxon info cleaned post match to Worms- misspellings etc removed
22	Family_ed	character	taxon info cleaned post match to Worms- misspellings etc removed
23	Genus_ed	character	taxon info cleaned post match to Worms- misspellings etc removed
24	Subgenus	character	DeepData original field (unedited)
25	Species_ed	character	taxon info cleaned post match to Worms- misspellings etc removed
26	put_sp_ed	character	taxon info cleaned post match to Worms- misspellings etc removed
27	put_cat	character	category of putative species name column- ie what time of informal naming is it-e.g. notes, gen (valide morphospecies nmae) sciname- not putative name just sci name recorded in putative spp column
28	put_valid	character	recorded if putative spp name valid or no
29	scientificName	character	sciname as mapped from taxonomic data- lowest level recorded added
30	taxonRank	character	recorded if taxon rank other than main ones ie. If sup-super etc
31	TR_w_TCID	character	taxon rank of name but where name was a morphospecies, entry is 'taxonConceptID' ie Darwin core term for morphospecies/open nomenclatureplus morphospecies
32	qualifier	character	identification qualifier- extracted from notes or taxonomic columns- i.e if cf. recorded with family name
33	rank_qual	character	rank qualifier relates to if recorded- eg species if species indet
34	column_notes	character	notes extracted from 'Result' column
35	non_specimen	character	notes if not a viable specimen- e.g. 'fragments', 'dead shell' or similar
36	other_rank	character	if taxon rank aside from main ones- e.g. superfamily etch- name recorded ere
37	level	character	taxon rank or level of other taxon rank as in previous
38	incl_in_taxon_analysis	character	notes on inclusion criteria
39	INCL	character	y values- include in analysis. Records to exclude- explanation in previous two columns
40	CL_short_incl	character	record of whther name record is included in the short version of the checklist- i.e. where names with qualifiers excluded
41	notes	character	general ntoes
42	sample_time	character	time of sampling- extracted from sample date column
43	SampleDate_ed	character	data of sampling edited so is consistent formatting- e.g. where date and time recorded- this separated out to add time to previous column and date only here
44	sample_month	integer	month of sampling - info extracted from DD column sample_time
45	sample_year	integer	year of sampling- info extracted from DD column sample
46	SampleCollectionMethod_ed	character	sampling protocol edited to standardise values- e.g. misspellings removed
47	SCM_ed_note	character	note on sampling protocol
48	depth_note	character	note on depth
49	WaterDepth_ed	numeric	depth data edited to standardise ie -9 values as null values removed replaced with blank
50	StorageLocation_ed	character	storage location ie institute where sample held
51	HabitatType_ed	character	habitat type edited to harmonise data entries as far as possible to a std list
52	habitat_note	character
53	HabitatDescription_ed	character	habitat description edited to harmonise data entries as far as possible to a std list
54	ResearchVessel_ed	character	research vessel edited to harmonise data entries as far as possible to a std list
55	Nominal.size.Category_ed	character	faunal size category- edited to standard values ie macro, mega or meio
56	indiv_count_note	character	note on indiv count
57	Number.of.individuals_ed	numeric	individual count- edited so numeric values only ie character entries removed
58	Contractor	character	DeepData original field (unedited)
59	ContractorID	character	DeepData original field (unedited)
60	SponsoringState	character	DeepData original field (unedited)
61	Mineral.Type	character	DeepData original field (unedited)
62	ContractNum	integer	DeepData original field (unedited)
63	ContractStatus	character	DeepData original field (unedited)
64	GeoArea	character	DeepData original field (unedited)
65	Location	character	DeepData original field (unedited)
66	AreaKey	character	DeepData original field (unedited)
67	SubArea	character	DeepData original field (unedited)
68	ClusterID	logical	DeepData original field (unedited)
69	BlockID	character	DeepData original field (unedited)
70	Cruise_Leg	character	DeepData original field (unedited)
71	ResearchVessel	character	DeepData original field (unedited)
72	StationID	character	DeepData original field (unedited)
73	StationDesc	logical	DeepData original field (unedited)
74	SampleID	character	DeepData original field (unedited)
75	ActualLatitude	numeric	DeepData original field (unedited)
76	ActualLongitude	numeric	DeepData original field (unedited)
77	GPSPosition	character	DeepData original field (unedited)
78	HabitatType	character	DeepData original field (unedited)
79	MatrixType	character	DeepData original field (unedited)
80	Profile	character	DeepData original field (unedited)
81	SampleDate	character	DeepData original field (unedited)
82	TimeDatum	character	DeepData original field (unedited)
83	WaterDepth	numeric	DeepData original field (unedited)
84	UpperDepth	integer	DeepData original field (unedited)
85	LowerDepth	integer	DeepData original field (unedited)
86	AreaSampled	character	DeepData original field (unedited)
87	VolumeSampled	character	DeepData original field (unedited)
88	SampleCollectionMethod	character	DeepData original field (unedited)
89	Sampler	character	DeepData original field (unedited)
90	StorageLocation	character	DeepData original field (unedited)
91	HabitatDescription	character	DeepData original field (unedited)
92	HydrothermalActivity	character	DeepData original field (unedited)
93	HydrothermalVentAge	logical	DeepData original field (unedited)
94	Detritus	logical	DeepData original field (unedited)
95	ExtensionPMSSite	logical	DeepData original field (unedited)
96	VPFileName	logical	DeepData original field (unedited)
97	Sample_Remarks	character	DeepData original field (unedited)
98	Category	character	DeepData original field (unedited)
99	TaxaID	integer	DeepData original field (unedited)
100	Unit	logical	DeepData original field (unedited)
101	Qualifier	logical	DeepData original field (unedited)
102	Laboratory	logical	DeepData original field (unedited)
103	Results_Remarks	logical	DeepData original field (unedited)
104	Category.1	character	category column 1- see methods and results for explanation
105	Class	character	DeepData original field (unedited)
106	Family	character	DeepData original field (unedited)
107	Genus	character	DeepData original field (unedited)
108	Identification.Method	character	DeepData original field (unedited)
109	Kingdom	character	DeepData original field (unedited)
110	Morphotype	character	DeepData original field (unedited)
111	Order	character	DeepData original field (unedited)
112	Phylum	character	DeepData original field (unedited)
113	Species	character	DeepData original field (unedited)
114	Subfamily	character	DeepData original field (unedited)
115	Category.2	character	category column 1- see methods and results for explanation
116	Database.Taxa.ID	character	DeepData original field (unedited)
117	Description.of.DNA.Sequence	character	DeepData original field (unedited)
118	Notes.on.taxanomic.identification	character	DeepData original field (unedited)
119	Putative.species.name.or.number	character	DeepData original field (unedited)
120	Taxonomic.Database	character	DeepData original field (unedited)
121	Taxonomic.Status	character	DeepData original field (unedited)
122	Voucher.code	character	DeepData original field (unedited)
123	Voucher.institution.code	character	DeepData original field (unedited)
124	Voucher.status	character	DeepData original field (unedited)
125	Category.3	character	category column 1- see methods and results for explanation
126	Additional.notes.about.ecology	character	DeepData original field (unedited)
127	Nominal.size.Category	character	DeepData original field (unedited)
128	Number.of.individuals	character	DeepData original field (unedited)
129	Relative.abundance....	character	DeepData original field (unedited)
130	Relative.dominance....	character	DeepData original field (unedited)
131	Species.density...benthos..ind.m2.	character	DeepData original field (unedited)
132	Total.Biomass.collected..g.m2.	character	DeepData original field (unedited)
