## Supplementary material for "A review of the International Seabed Authority database DeepData: challenges and opportunities in the UN Ocean Decade": SDF1D_DD_PUBLISHED_4analysis_ed_2022-05-24_meta.csv

column	name	value	notes
1	rec	integer	record row number
2	ScientificName_accepted	character	accepted name via WoRMS taxon match
3	pelagic	character	info if species/taxa is pelagic
4	ref_description	character	reference for description if record of a species described from CCZ
5	description	character	description from checklist- e.g. new spp
6	description_orig	character	description from checklist- e.g. new spp (original iteration- e.e. before checking for comb. Nov assignations etc)
7	CCZ_endemic.x	character	recorded if species is described from CCZ
8	Record	character	record type
9	category	character	another version of category- if CCZ description- split out by new species/family/genus
10	CAT	character	category of record- CCZ description, record, or tempoary name- i.e. a morphospecies/informal-temporary name record
11	size_cat_notes	character	notes on faunal size category
12	size_cat	character	faunal size category
13	size_cat_CL.DD._orig	character	size cat harmonised between DD and checklist- ie added if missing- first pass
14	Nominal.size.Category_ed	character	faunal size caetgory edited so is std 3 categories- mega/meio/macro
15	comp_key	character	composite key value created to provide a unique record identifier by combining contractro id, station/trawl ID and sampleID as detailed in the methods
16	occurrenceID	character	occurrenceID- created to try to match to OBIS ISA records stationid/trawlID+ sampleID (not unique)
17	occurrenceID_ed	character	occurrenceID without #- created to try to better match/understand occurenceID as created by ISA to allow data to be harvested by OBIS
18	Phylum_ed	character	taxon info cleaned post match to Worms- misspellings etc removed
19	Class_ed	character	taxon info cleaned post match to Worms- misspellings etc removed
20	Order_ed	character	taxon info cleaned post match to Worms- misspellings etc removed
21	Family_ed	character	taxon info cleaned post match to Worms- misspellings etc removed
22	Genus_ed	character	taxon info cleaned post match to Worms- misspellings etc removed
23	Subgenus	character	DeepData original field (unedited)
24	Species_ed	character	taxon info cleaned post match to Worms- misspellings etc removed
25	put_sp_ed	character	taxon info cleaned post match to Worms- misspellings etc removed
26	put_cat	character	category of putative species name column- ie what time of informal naming is it-e.g. notes, gen (valide morphospecies nmae) sciname- not putative name just sci name recorded in putative spp column
27	put_valid	character	recorded if putative spp name valid or no
28	scientificName	character	sciname as mapped from taxonomic data- lowest level recorded added
29	Match.type	character	Worms info on match type
30	Taxon.status	character	Worms info on taxonomic status of match- e.g. accepted
31	other_rank	character	y/n for other taxon rank
32	taxonRank	character	recorded if taxon rank other than main ones ie. If sup-super etc
33	taxonRank_orig	character	taxon rank as originally recorded
34	TR_w_TCID	character	taxon rank of name but where name was a morphospecies, entry is 'taxonConceptID' ie Darwin core term for morphospecies/open nomenclatureplus morphospecies
35	Identification.Method_ed	character	identification method edited to standardise entries ie 'not reported' removed
36	Identification.Method	character	DeepData original field (unedited)
37	Notes.on.taxanomic.identification_ed	character	notes field edited to remove NA values
38	qualifier	character	identification qualifier- extracted from notes or taxonomic columns- i.e if cf. recorded with family name
39	rank_qual	character	rank qualifier relates to if recorded- eg species if species indet
40	column_notes	character	notes extracted from 'Result' column
41	non_specimen	character	notes if not a viable specimen- e.g. 'fragments', 'dead shell' or similar
42	incl_in_taxon_analysis	character	notes on inclusion criteria
43	INCL	character	y values- include in analysis. Records to exclude- explanation in previous two columns
44	CL_short_incl	character	record of whther name record is included in the short version of the checklist- i.e. where names with qualifiers excluded
45	sample_time	character	time of sampling- extracted from sample date column
46	SampleDate_ed	character	data of sampling edited so is consistent formatting- e.g. where date and time recorded- this separated out to add time to previous column and date only here
47	sample_month	integer	month of sampling - info extracted from DD column sample_time
48	sample_year	integer	year of sampling- info extracted from DD column sample
49	SampleCollectionMethod_ed	character	sampling protocol edited to standardise values- e.g. misspellings removed
50	WaterDepth_ed	numeric	depth data edited to standardise ie -9 values as null values removed replaced with blank
51	StorageLocation_ed	character	storage location ie institute where sample held
52	HabitatType_ed	character	habitat type edited to harmonise data entries as far as possible to a std list
53	HabitatDescription_ed	character	habitat description edited to harmonise data entries as far as possible to a std list
54	ResearchVessel_ed	character	research vessel edited to harmonise data entries as far as possible to a std list
55	absence_data	character	y if no of indivs = zero
56	Number.of.individuals_ed	numeric	no of indivs edited so numeric values only
57	subarea_note	character	note on subarea for 'OA' ie outside area' values
58	contract_area	character	contract area- as determined from geographic location (ie not contractorID)
59	SubArea_ed	character	subarea edited post mapping to check actual location
60	region	character	region as outlined in methods- east, central and west
61	site	character	site name created from station ID, contract area, subarea
62	DUPLICATE	character	noted if record is a known duplicate
63	ContractorID	character	DeepData original field (unedited)
64	SubArea	character	DeepData original field (unedited)
65	StationID	character	DeepData original field (unedited)
66	StationDesc	logical	DeepData original field (unedited)
67	SampleID	character	DeepData original field (unedited)
68	ActualLatitude	numeric	key latitude field (includes longiitude values for trawl collected samples- see methods)
69	ActualLongitude	numeric	key longitude field (includes longiitude values for trawl collected samples- see methods)
70	decimalLongitude	numeric	DeepData original field (unedited)
71	decimalLatitude	numeric	DeepData original field (unedited)
72	AreaSampled	character	DeepData original field (unedited)
73	Phylum_orig	character	taxon info- renamed with _orig to make clear this is original taxonomic name data - ie not cleaned
74	Class_orig	character	taxon info- renamed with _orig to make clear this is original taxonomic name data - ie not cleaned
75	Order_orig	character	taxon info- renamed with _orig to make clear this is original taxonomic name data - ie not cleaned
76	Family_orig	character	taxon info- renamed with _orig to make clear this is original taxonomic name data - ie not cleaned
77	Subfamily_orig	character	taxon info- renamed with _orig to make clear this is original taxonomic name data - ie not cleaned
78	Species_orig	character	taxon info- renamed with _orig to make clear this is original taxonomic name data - ie not cleaned
79	Putative.species.name.or.number	character	DeepData original field (unedited)
80	Notes.on.taxanomic.identification	character	DeepData original field (unedited)
81	Taxonomic.Status	character	DeepData original field (unedited)
82	Description.of.DNA.Sequence	character	DeepData original field (unedited)
83	Voucher.code	character	DeepData original field (unedited)
84	Voucher.institution.code	character	DeepData original field (unedited)
85	Voucher.status	character	DeepData original field (unedited)
86	Relative.abundance....	character	DeepData original field (unedited)
