## Supplementary material for "A review of the International Seabed Authority database DeepData: challenges and opportunities in the UN Ocean Decade": SDF2_OBIS_DD_4_analysis_2022-04-20_meta.csv

column	names	values
1	rec	integer	record row number
2	TR_w_TCID	character	taxon rank of name but where name was a morphospecies, entry is 'taxonConceptID' ie Darwin core term for morphospecies/open nomenclatureplus morphospecies
3	samplingProtocol_ed	character	sampling protocl edited to harmonise- e.g. misspellings removed
4	layer	character	info on where record falling in CCZ shapefile
5	inclusion_criteria	character	notes for review of record inclusion criteria from march 2022 data checking
6	inc_notes_mar2022	character	notes for review of record inclusion criteria from march 2022 data checking
7	include	character	yes/no on whether to include record
8	taxon_note	character	note on taxonomy - e.g. if error in name i.e accepted scientific name is not accepted in Worms
9	scientificName_ed.y	character	edited scientific name
10	DD_record	character	note if record is from DeepData
11	date_year	integer	extracted date/year info
12	year	integer	year extracted from date
13	ScientificName_accepted	character	accepted name via WoRMS taxon match
14	qualif_ed	character	identification qualifier edited i.e. added where blank but recorded with verbatimScientifcName
15	Authority	character	authority from WoRMs
16	AphiaID_accepted	integer	aphia ID from WoRMs
17	occurrenceID	character	record identifier in DwC- created by ISA data team as a composite key of contractor and station ID but are duplicates- see next field (column name 18)
18	occurrenceID_ed	character	edited so no duplicates in occurrenceID (relates to DeepData records only)
19	scientificName	character	from this field on- all fields= original ones from OBIS Darwin Core DwC output (all are Darwin Core terms)
20	decimalLatitude	numeric
21	originalScientificName	character
22	basisOfRecord	character
23	minimumDepthInMeters	numeric
24	maximumDepthInMeters	numeric
25	depth	numeric
26	id	character
27	class	character
28	order	character
29	family	character
30	decimalLongitude	numeric
31	kingdom	character
32	phylum	character
33	rightsHolder	character
34	institutionID	character
35	individualCount	numeric
36	type	character
37	catalogNumber	character
38	samplingProtocol	character
39	eventID	character
40	taxonRank	character
41	eventTime	character
42	taxonomicStatus	character
43	verbatimDepth	character
44	locationID	character
45	accessRights	character
46	habitat	character
47	recordedBy	character
48	identifiedBy	character
49	taxonRemarks	character
50	genus	character
51	species	character
52	subclass	character
53	taxonConceptID	logical
54	identificationQualifier	logical
55	previousIdentifications	logical
56	institutionCode	logical
57	recordNumber	logical
58	datasetName	logical
59	associatedSequences	character
