## Supplementary material for "A review of the International Seabed Authority database DeepData: challenges and opportunities in the UN Ocean Decade": SDF3_DD_Contractor_data_raw_files_2021-04-02_meta.csv

column	names	values
1	rec	integer
2	dataset	character
3	contract_area	character
4	Cruise_name_ed	character
5	Research_Vessel_ed	character
6	Sampling_start_depth_ed	integer
7	Sampling_end_depth_ed	logical
8	Area_sector_ed	character
9	Sampling_Gear_.code._ed	character
10	Date_ed	character
11	month	integer
12	year	integer
13	Sampling.start.time	character
14	Sampling_end_time	character
15	Sample_ID_ed	character
16	Station_name_or_code_ed	character
17	Sampling_start_latitude.W._ed	numeric
18	Sampling_start_longitude.N._Ed	numeric
19	Sampling_end_latitude	logical
20	Sampling_end_longitude	logical
21	Sample_ID	logical
22	Area_or_Volume_sampled	character
23	Area_or_Volume_sampled_ed_cm2	logical
24	Remarks._Comments_ed	character
25	Remarks_ed	logical
26	Location_of_samples	character
27	Habitat_brief_description_ed	logical
28	Collection_Info_Metadata_Extended_Fields._Habitat_ed	logical
29	Collection_Info_Metadata_Extended_Fields._Sampling_Protocol	logical
30	Number_of_individuals	character
31	Nominal_size_Category	character
32	Collection.Code	logical
33	Institution.Storing.Code	logical
34	Total.Biomass.collected..g.	logical
35	Species.density..benthos.ind.m2...pelagic..ind.m3.	logical
36	Morphological_Taxonomist	character
37	Voucher_specimen_code	logical
38	DNA._Phylum	logical
39	DNA._Class	logical
40	DNA._Order	logical
41	DNA._Family	logical
42	DNA._Subfamily	logical
43	DNA._Genus	logical
44	DNA._Species	logical
45	Genebank._sequence_number_etc.	logical
46	DNA_Taxonomist	logical
47	DNA_genes_used	logical
48	Identification._Phylum	character
49	Identification._Class	character
50	Identification._Order	logical
51	Identification._Family	logical
52	Identification._Genus	logical
53	Identification._Species	logical
54	Identification._putative_species_name_or_number	logical
55	Kingdom	character
56	Identification_Phylum_ed	character
57	Identification_Class_ed	logical
58	Identification_Order_ed	logical
59	Identification_Family_ed	logical
60	Identification_Genus_ed	logical
61	Identification_Species_ed	logical
62	other_level_taxa_recorded	character
63	level_of	character
64	put_ed	logical
65	put_cat	logical
66	putative.edited	logical
67	qual_order	logical
68	qual_fam	logical
69	qualifier_genus	logical
70	qualifier_species	logical
71	any_qualifier	logical
72	scientificName_FIN	character
73	taxonRank_FIN	character
74	taxonRank_w_TCID	character
75	TR_w_TCID_ed	character
76	NOTES	logical
77	to_do	logical
78	no_indivs_ed	logical
79	nominal_size_Cat_ed	character
80	Density_.Total._ind.10_cm2._ed	logical
81	Relative_abundance_..._ed	logical
82	Relative_dominance_..._ed	logical
83	life_stage_interpolated	logical
84	recorded_on_nodule	logical
85	include_in_taxonomy_analysis	character
86	incl_short	character
87	incl_notes	character
88	taxonomy_issue	character
89	ID_status	logical
90	mismatch_worms	logical
91	OVERALL_MATCH_MOTES	character
92	PUT_verb_structured_notes	logical
93	SP_verb_structured_notes	logical
94	GEN_verb_structured_notes	logical
95	FAM_verb_structured_notes	logical
96	ORDER_verb_structured_notes	logical
97	CLASS_verb_structured_notes	character
98	PHY_verb_structured_notes	logical
99	Match.type	character
100	Taxon.status.worms.cleaned_up	character
101	AphiaID_accepted.w	integer
102	ScientificName_accepted.w	character
103	Authority_accepted.w	character
104	Kingdom.1	character
105	Phylum	character
106	Class	character
107	Order	logical
108	Family	logical
109	Genus	logical
110	Subgenus	logical
111	Species	logical
112
